# Experimental evaluation of environmental DNA detection of a rare fish in turbid water

**DOI:** 10.1101/2022.08.24.502857

**Authors:** Ann E. Holmes, Melinda R. Baerwald, Jeff Rodzen, Brian M. Schreier, Brian Mahardja, Amanda J. Finger

## Abstract

Environmental DNA (eDNA) approaches enable sensitive detection of rare aquatic species. However, water conditions like turbidity can limit sensitivity, resulting in false negative detections. The dynamics of eDNA detection in turbid conditions are poorly understood, but can be better characterized through experimental work. In this study, 1-L field-collected water samples were spiked with tank-sourced eDNA from a rare, endangered estuarine fish at concentrations similar to eDNA samples collected from the natural environment. Samples using non-turbid water (5 NTU), turbid water (50 NTU), and prefiltered turbid water were filtered using four filter types (pore size range 0.45 μm-10 μm). Detection success using a species-specific Taqman qPCR assay was assessed as both eDNA copy number and detection/non-detection. Glass fiber filters (nominal pore size 1.6 μm) yielded the highest number of eDNA copies and detections in non-turbid water and the highest detection rate in turbid water when used without a prefilter. Detection was a more robust metric for evaluating species presence across turbidity conditions compared with eDNA copy number. Prefiltration improved detection rates for the other filters tested (polycarbonate and cartridge filters). Filter material and design appear to interact differently with the prefiltration step, and may be more important considerations than pore size for eDNA capture in turbid water. Interactions between eDNA particles, suspended particulate matter, and filters are important to consider for eDNA methods optimization and interpretation of rare species detections in turbid water.
