## Supplementary File 3 for "Experimental evaluation of environmental DNA detection of a rare fish in turbid water"

Target	Cq	SQ
DSM	18.95	3540617.34
DSM	19.05	3540617.34
DSM	19.15	3540617.34
DSM	19.19	3540617.34
DSM	19.27	3540617.34
DSM	19.61	3540617.34
DSM	19.81	3540617.34
DSM	20.29	3540617.34
DSM	20.87	885154.34
DSM	20.97	885154.34
DSM	20.98	885154.34
DSM	21.08	885154.34
DSM	21.13	885154.34
DSM	21.18	885154.34
DSM	21.64	885154.34
DSM	21.75	885154.34
DSM	22.74	221288.58
DSM	22.8	221288.58
DSM	22.81	221288.58
DSM	22.87	221288.58
DSM	23.03	221288.58
DSM	23.12	221288.58
DSM	23.16	221288.58
DSM	23.24	221288.58
DSM	25.17	55322.15
DSM	25.21	55322.15
DSM	25.58	55322.15
DSM	25.65	55322.15
DSM	25.76	55322.15
DSM	26.17	55322.15
DSM	26.56	55322.15
DSM	26.6	55322.15
DSM	27.07	13830.54
DSM	27.13	13830.54
DSM	27.18	13830.54
DSM	27.33	13830.54
DSM	27.65	13830.54
DSM	27.7	13830.54
DSM	27.95	13830.54
DSM	27.96	13830.54
DSM	29.29	3457.63
DSM	29.37	3457.63
DSM	29.53	3457.63
DSM	29.54	3457.63
DSM	29.64	3457.63
DSM	29.7	3457.63
DSM	29.8	3457.63
DSM	30.03	3457.63
DSM	31.2	864.41
DSM	31.27	864.41
DSM	31.52	864.41
DSM	31.55	864.41
DSM	31.59	864.41
DSM	31.69	864.41
DSM	31.87	864.41
DSM	31.94	864.41
DSM	33.53	216.1
DSM	33.8	216.1
DSM	33.9	216.1
DSM	34.08	216.1
DSM	34.09	216.1
DSM	34.21	216.1
DSM	34.43	216.1
DSM	34.52	216.1
DSM	35.76	54.03
DSM	35.87	54.03
DSM	35.91	54.03
DSM	36	54.03
DSM	36.24	54.03
DSM	36.27	54.03
DSM	36.64	54.03
DSM	36.94	54.03
DSM	35.52	13.51
DSM	36.75	13.51
DSM	36.97	13.51
DSM	37.52	13.51
DSM	37.88	13.51
DSM	38.36	13.51
DSM	38.65	13.51
DSM	39.31	13.51
DSM	37	3.38
DSM	38.99	3.38
DSM	39.01	3.38
DSM	39.31	3.38
DSM	39.89	3.38
DSM	39.9	3.38
DSM	40.18	3.38
DSM	42.11	3.38
DSM	39.91	0.84
DSM	40.15	0.84
DSM	N/A	0.84
DSM	N/A	0.84
DSM	N/A	0.84
DSM	N/A	0.84
DSM	N/A	0.84
