## Supplementary File 5 for "Experimental evaluation of environmental DNA detection of a rare fish in turbid water"

Filter_type	Biological_rep	qPCR_rep	Detection	Cq	Copies	Copies_plus_1	Log_copies_plus_1	Ave_Cq	Ave_copies	Log_ave_copies	Det_rate	Turbidity	Prefilter	Filtr_vol	Tank_water	Treatment
GF	A	1	1	33.24	297.69	298.69	2.48	33.61	232.86	2.37	1	5	0	1000	0.5	5 NTU
GF	A	2	1	33.3	285.91	286.91	2.46	33.61	232.86	2.37	1	5	0	1000	0.5	5 NTU
GF	A	3	1	32.5	489.83	490.83	2.69	33.61	232.86	2.37	1	5	0	1000	0.5	5 NTU
GF	A	4	1	34.31	144.89	145.89	2.16	33.61	232.86	2.37	1	5	0	1000	0.5	5 NTU
GF	A	5	1	34.25	150.86	151.86	2.18	33.61	232.86	2.37	1	5	0	1000	0.5	5 NTU
GF	A	6	1	34.03	174.93	175.93	2.25	33.61	232.86	2.37	1	5	0	1000	0.5	5 NTU
GF	B	1	1	34.12	164.65	165.65	2.22	33.76	209.56	2.32	1	5	0	1000	0.5	5 NTU
GF	B	2	1	33.13	320.57	321.57	2.51	33.76	209.56	2.32	1	5	0	1000	0.5	5 NTU
GF	B	3	1	33.08	331.54	332.54	2.52	33.76	209.56	2.32	1	5	0	1000	0.5	5 NTU
GF	B	4	1	34.28	147.85	148.85	2.17	33.76	209.56	2.32	1	5	0	1000	0.5	5 NTU
GF	B	5	1	34.24	151.88	152.88	2.18	33.76	209.56	2.32	1	5	0	1000	0.5	5 NTU
GF	B	6	1	33.72	215.52	216.52	2.34	33.76	209.56	2.32	1	5	0	1000	0.5	5 NTU
GF	C	1	1	33.74	212.63	213.63	2.33	33.74	212.63	2.33	1	5	0	1000	0.5	5 NTU
GF	C	2	1	33.07	333.78	334.78	2.52	33.74	212.63	2.33	1	5	0	1000	0.5	5 NTU
GF	C	3	1	33.42	263.73	264.73	2.42	33.74	212.63	2.33	1	5	0	1000	0.5	5 NTU
GF	C	4	1	33.99	179.71	180.71	2.26	33.74	212.63	2.33	1	5	0	1000	0.5	5 NTU
GF	C	5	1	33.87	194.82	195.82	2.29	33.74	212.63	2.33	1	5	0	1000	0.5	5 NTU
GF	C	6	1	34.35	141.04	142.04	2.15	33.74	212.63	2.33	1	5	0	1000	0.5	5 NTU
GF	A	1	1	37.54	16.48	17.48	1.24	37.87	13.24	1.12	1	50	0	1000	0.5	50 NTU
GF	A	2	1	38.76	7.25	8.25	0.92	37.87	13.24	1.12	1	50	0	1000	0.5	50 NTU
GF	A	3	1	38.38	9.36	10.36	1.02	37.87	13.24	1.12	1	50	0	1000	0.5	50 NTU
GF	A	4	1	37.01	23.55	24.55	1.39	37.87	13.24	1.12	1	50	0	1000	0.5	50 NTU
GF	A	5	1	36.43	34.79	35.79	1.55	37.87	13.24	1.12	1	50	0	1000	0.5	50 NTU
GF	A	6	1	39.07	5.89	6.89	0.84	37.87	13.24	1.12	1	50	0	1000	0.5	50 NTU
GF	B	1	1	36.43	34.79	35.79	1.55	36.39	35.7	1.55	1	50	0	1000	0.5	50 NTU
GF	B	2	1	36.89	25.53	26.53	1.42	36.39	35.7	1.55	1	50	0	1000	0.5	50 NTU
GF	B	3	1	36.37	36.22	37.22	1.57	36.39	35.7	1.55	1	50	0	1000	0.5	50 NTU
GF	B	4	1	36.44	34.55	35.55	1.55	36.39	35.7	1.55	1	50	0	1000	0.5	50 NTU
GF	B	5	1	35.86	51.05	52.05	1.72	36.39	35.7	1.55	1	50	0	1000	0.5	50 NTU
GF	B	6	1	36.36	36.47	37.47	1.57	36.39	35.7	1.55	1	50	0	1000	0.5	50 NTU
GF	C	1	1	37.35	18.73	19.73	1.30	36.36	36.47	1.56	1	50	0	1000	0.5	50 NTU
GF	C	2	1	36.14	42.29	43.29	1.64	36.36	36.47	1.56	1	50	0	1000	0.5	50 NTU
GF	C	3	1	37.21	20.58	21.58	1.33	36.36	36.47	1.56	1	50	0	1000	0.5	50 NTU
GF	C	4	1	35.75	54.98	55.98	1.75	36.36	36.47	1.56	1	50	0	1000	0.5	50 NTU
GF	C	5	1	35.91	49.36	50.36	1.70	36.36	36.47	1.56	1	50	0	1000	0.5	50 NTU
GF	C	6	1	35.8	53.16	54.16	1.73	36.36	36.47	1.56	1	50	0	1000	0.5	50 NTU
GF	A	1	0	NA	0	1.00	0.00	38.53	8.47	0.93	0.3333	50	1	1000	0.5	50 NTU - PF
GF	A	2	1	38.43	9.06	10.06	1.00	38.53	8.47	0.93	0.3333	50	1	1000	0.5	50 NTU - PF
GF	A	3	0	NA	0	1.00	0.00	38.53	8.47	0.93	0.3333	50	1	1000	0.5	50 NTU - PF
GF	A	4	1	38.63	7.91	8.91	0.95	38.53	8.47	0.93	0.3333	50	1	1000	0.5	50 NTU - PF
GF	A	5	0	NA	0	1.00	0.00	38.53	8.47	0.93	0.3333	50	1	1000	0.5	50 NTU - PF
GF	A	6	0	NA	0	1.00	0.00	38.53	8.47	0.93	0.3333	50	1	1000	0.5	50 NTU - PF
GF	B	1	0	NA	0	1.00	0.00	38.88	6.69	0.83	0.1667	50	1	1000	0.5	50 NTU - PF
GF	B	2	0	NA	0	1.00	0.00	38.88	6.69	0.83	0.1667	50	1	1000	0.5	50 NTU - PF
GF	B	3	0	NA	0	1.00	0.00	38.88	6.69	0.83	0.1667	50	1	1000	0.5	50 NTU - PF
GF	B	4	1	38.88	6.69	7.69	0.89	38.88	6.69	0.83	0.1667	50	1	1000	0.5	50 NTU - PF
GF	B	5	0	NA	0	1.00	0.00	38.88	6.69	0.83	0.1667	50	1	1000	0.5	50 NTU - PF
GF	B	6	0	NA	0	1.00	0.00	38.88	6.69	0.83	0.1667	50	1	1000	0.5	50 NTU - PF
GF	C	1	1	35.88	50.37	51.37	1.71	35.71	56.48	1.75	1	50	1	1000	0.5	50 NTU - PF
GF	C	2	1	34.95	94.19	95.19	1.98	35.71	56.48	1.75	1	50	1	1000	0.5	50 NTU - PF
GF	C	3	1	37.76	14.21	15.21	1.18	35.71	56.48	1.75	1	50	1	1000	0.5	50 NTU - PF
GF	C	4	1	35.12	84	85.00	1.93	35.71	56.48	1.75	1	50	1	1000	0.5	50 NTU - PF
GF	C	5	1	35.15	82.33	83.33	1.92	35.71	56.48	1.75	1	50	1	1000	0.5	50 NTU - PF
GF	C	6	1	35.4	69.58	70.58	1.85	35.71	56.48	1.75	1	50	1	1000	0.5	50 NTU - PF
PC10	A	1	1	38.69	7.6	8.60	0.93	38.92	6.5	0.81	0.8333	5	0	1000	0.5	5 NTU
PC10	A	2	0	NA	0	1.00	0.00	38.92	6.5	0.81	0.8333	5	0	1000	0.5	5 NTU
PC10	A	3	1	37.88	13.11	14.11	1.15	38.92	6.5	0.81	0.8333	5	0	1000	0.5	5 NTU
PC10	A	4	1	40.14	2.86	3.86	0.59	38.92	6.5	0.81	0.8333	5	0	1000	0.5	5 NTU
PC10	A	5	1	39.54	4.29	5.29	0.72	38.92	6.5	0.81	0.8333	5	0	1000	0.5	5 NTU
PC10	A	6	1	38.36	9.49	10.49	1.02	38.92	6.5	0.81	0.8333	5	0	1000	0.5	5 NTU
PC10	B	1	1	35.53	63.75	64.75	1.81	35.83	52.04	1.72	1	5	0	1000	0.5	5 NTU
PC10	B	2	1	35.73	55.72	56.72	1.75	35.83	52.04	1.72	1	5	0	1000	0.5	5 NTU
PC10	B	3	1	36.22	40.07	41.07	1.61	35.83	52.04	1.72	1	5	0	1000	0.5	5 NTU
PC10	B	4	1	35.7	56.86	57.86	1.76	35.83	52.04	1.72	1	5	0	1000	0.5	5 NTU
PC10	B	5	1	35.77	54.24	55.24	1.74	35.83	52.04	1.72	1	5	0	1000	0.5	5 NTU
PC10	B	6	1	36.04	45.23	46.23	1.66	35.83	52.04	1.72	1	5	0	1000	0.5	5 NTU
PC10	C	1	1	37.4	18.11	19.11	1.28	37.77	14.08	1.15	0.8333	5	0	1000	0.5	5 NTU
PC10	C	2	0	NA	0	1.00	0.00	37.77	14.08	1.15	0.8333	5	0	1000	0.5	5 NTU
PC10	C	3	1	38.55	8.35	9.35	0.97	37.77	14.08	1.15	0.8333	5	0	1000	0.5	5 NTU
PC10	C	4	1	38.33	9.69	10.69	1.03	37.77	14.08	1.15	0.8333	5	0	1000	0.5	5 NTU
PC10	C	5	1	36.19	40.89	41.89	1.62	37.77	14.08	1.15	0.8333	5	0	1000	0.5	5 NTU
PC10	C	6	1	38.4	9.24	10.24	1.01	37.77	14.08	1.15	0.8333	5	0	1000	0.5	5 NTU
PC10	A	1	0	NA	0	1.00	0.00	38.15	10.93	1.04	0.1667	50	0	450	0.5	50 NTU
PC10	A	2	0	NA	0	1.00	0.00	38.15	10.93	1.04	0.1667	50	0	450	0.5	50 NTU
PC10	A	3	0	NA	0	1.00	0.00	38.15	10.93	1.04	0.1667	50	0	450	0.5	50 NTU
PC10	A	4	1	38.15	10.93	11.93	1.08	38.15	10.93	1.04	0.1667	50	0	450	0.5	50 NTU
PC10	A	5	0	NA	0	1.00	0.00	38.15	10.93	1.04	0.1667	50	0	450	0.5	50 NTU
PC10	A	6	0	NA	0	1.00	0.00	38.15	10.93	1.04	0.1667	50	0	450	0.5	50 NTU
PC10	B	1	0	NA	0	1.00	0.00	39.36	4.84	0.69	0.5	50	0	450	0.5	50 NTU
PC10	B	2	1	40.37	2.45	3.45	0.54	39.36	4.84	0.69	0.5	50	0	450	0.5	50 NTU
PC10	B	3	1	39.41	4.68	5.68	0.75	39.36	4.84	0.69	0.5	50	0	450	0.5	50 NTU
PC10	B	4	0	NA	0	1.00	0.00	39.36	4.84	0.69	0.5	50	0	450	0.5	50 NTU
PC10	B	5	0	NA	0	1.00	0.00	39.36	4.84	0.69	0.5	50	0	450	0.5	50 NTU
PC10	B	6	1	38.3	9.88	10.88	1.04	39.36	4.84	0.69	0.5	50	0	450	0.5	50 NTU
PC10	C	1	1	39.34	4.91	5.91	0.77	38.82	6.99	0.84	0.6667	50	0	450	0.5	50 NTU
PC10	C	2	1	37.61	15.72	16.72	1.22	38.82	6.99	0.84	0.6667	50	0	450	0.5	50 NTU
PC10	C	3	1	38.91	6.56	7.56	0.88	38.82	6.99	0.84	0.6667	50	0	450	0.5	50 NTU
PC10	C	4	0	NA	0	1.00	0.00	38.82	6.99	0.84	0.6667	50	0	450	0.5	50 NTU
PC10	C	5	1	39.4	4.71	5.71	0.76	38.82	6.99	0.84	0.6667	50	0	450	0.5	50 NTU
PC10	C	6	0	NA	0	1.00	0.00	38.82	6.99	0.84	0.6667	50	0	450	0.5	50 NTU
PC10	A	1	1	35.06	87.47	88.47	1.95	35.37	71	1.85	1	50	1	750	0.5	50 NTU - PF
PC10	A	2	1	35.16	81.77	82.77	1.92	35.37	71	1.85	1	50	1	750	0.5	50 NTU - PF
PC10	A	3	1	35.53	63.75	64.75	1.81	35.37	71	1.85	1	50	1	750	0.5	50 NTU - PF
PC10	A	4	1	35.57	62.06	63.06	1.80	35.37	71	1.85	1	50	1	750	0.5	50 NTU - PF
PC10	A	5	1	34.93	95.46	96.46	1.98	35.37	71	1.85	1	50	1	750	0.5	50 NTU - PF
PC10	A	6	1	35.97	47.41	48.41	1.68	35.37	71	1.85	1	50	1	750	0.5	50 NTU - PF
PC10	B	1	0	NA	0	1.00	0.00	36.88	25.73	1.41	0.8333	50	1	750	0.5	50 NTU - PF
PC10	B	2	1	37.5	16.93	17.93	1.25	36.88	25.73	1.41	0.8333	50	1	750	0.5	50 NTU - PF
PC10	B	3	1	35.91	49.36	50.36	1.70	36.88	25.73	1.41	0.8333	50	1	750	0.5	50 NTU - PF
PC10	B	4	1	36.49	33.41	34.41	1.54	36.88	25.73	1.41	0.8333	50	1	750	0.5	50 NTU - PF
PC10	B	5	1	36.74	28.24	29.24	1.47	36.88	25.73	1.41	0.8333	50	1	750	0.5	50 NTU - PF
PC10	B	6	1	37.75	14.31	15.31	1.18	36.88	25.73	1.41	0.8333	50	1	750	0.5	50 NTU - PF
PC10	C	1	1	37.65	15.31	16.31	1.21	36.01	46.15	1.66	1	50	1	750	0.5	50 NTU - PF
PC10	C	2	1	35.52	64.18	65.18	1.81	36.01	46.15	1.66	1	50	1	750	0.5	50 NTU - PF
PC10	C	3	1	35.3	74.42	75.42	1.88	36.01	46.15	1.66	1	50	1	750	0.5	50 NTU - PF
PC10	C	4	1	35.64	59.2	60.20	1.78	36.01	46.15	1.66	1	50	1	750	0.5	50 NTU - PF
PC10	C	5	1	36.02	45.84	46.84	1.67	36.01	46.15	1.66	1	50	1	750	0.5	50 NTU - PF
PC10	C	6	1	35.93	48.7	49.70	1.70	36.01	46.15	1.66	1	50	1	750	0.5	50 NTU - PF
PC5	A	1	1	35.43	68.19	69.19	1.84	36.65	29.93	1.48	1	5	0	1000	0.5	5 NTU
PC5	A	2	1	37.39	18.23	19.23	1.28	36.65	29.93	1.48	1	5	0	1000	0.5	5 NTU
PC5	A	3	1	36.49	33.41	34.41	1.54	36.65	29.93	1.48	1	5	0	1000	0.5	5 NTU
PC5	A	4	1	38.35	9.56	10.56	1.02	36.65	29.93	1.48	1	5	0	1000	0.5	5 NTU
PC5	A	5	1	36.03	45.53	46.53	1.67	36.65	29.93	1.48	1	5	0	1000	0.5	5 NTU
PC5	A	6	1	36.23	39.8	40.80	1.61	36.65	29.93	1.48	1	5	0	1000	0.5	5 NTU
PC5	B	1	1	35.35	71.96	72.96	1.86	35.76	54.48	1.74	1	5	0	1000	0.5	5 NTU
PC5	B	2	1	35.06	87.47	88.47	1.95	35.76	54.48	1.74	1	5	0	1000	0.5	5 NTU
PC5	B	3	1	35.54	63.32	64.32	1.81	35.76	54.48	1.74	1	5	0	1000	0.5	5 NTU
PC5	B	4	1	37.12	21.87	22.87	1.36	35.76	54.48	1.74	1	5	0	1000	0.5	5 NTU
PC5	B	5	1	35.82	52.45	53.45	1.73	35.76	54.48	1.74	1	5	0	1000	0.5	5 NTU
PC5	B	6	1	35.69	57.24	58.24	1.77	35.76	54.48	1.74	1	5	0	1000	0.5	5 NTU
PC5	C	1	1	34.15	161.36	162.36	2.21	34.88	98.84	1.99	1	5	0	1000	0.5	5 NTU
PC5	C	2	1	34.24	151.88	152.88	2.18	34.88	98.84	1.99	1	5	0	1000	0.5	5 NTU
PC5	C	3	1	35.17	81.22	82.22	1.91	34.88	98.84	1.99	1	5	0	1000	0.5	5 NTU
PC5	C	4	1	36.21	40.34	41.34	1.62	34.88	98.84	1.99	1	5	0	1000	0.5	5 NTU
PC5	C	5	1	35.32	73.43	74.43	1.87	34.88	98.84	1.99	1	5	0	1000	0.5	5 NTU
PC5	C	6	1	34.18	158.14	159.14	2.20	34.88	98.84	1.99	1	5	0	1000	0.5	5 NTU
PC5	A	1	0	NA	0	1.00	0.00	37.71	14.75	1.17	0.3333	50	0	200	0.5	50 NTU
PC5	A	2	0	NA	0	1.00	0.00	37.71	14.75	1.17	0.3333	50	0	200	0.5	50 NTU
PC5	A	3	0	NA	0	1.00	0.00	37.71	14.75	1.17	0.3333	50	0	200	0.5	50 NTU
PC5	A	4	1	37.49	17.05	18.05	1.26	37.71	14.75	1.17	0.3333	50	0	200	0.5	50 NTU
PC5	A	5	1	37.92	12.76	13.76	1.14	37.71	14.75	1.17	0.3333	50	0	200	0.5	50 NTU
PC5	A	6	0	NA	0	1.00	0.00	37.71	14.75	1.17	0.3333	50	0	200	0.5	50 NTU
PC5	B	1	0	NA	0	1.00	0.00	38.13	11.11	1.05	0.5	50	0	200	0.5	50 NTU
PC5	B	2	1	37.24	20.17	21.17	1.33	38.13	11.11	1.05	0.5	50	0	200	0.5	50 NTU
PC5	B	3	1	38.25	10.22	11.22	1.05	38.13	11.11	1.05	0.5	50	0	200	0.5	50 NTU
PC5	B	4	1	38.89	6.64	7.64	0.88	38.13	11.11	1.05	0.5	50	0	200	0.5	50 NTU
PC5	B	5	0	NA	0	1.00	0.00	38.13	11.11	1.05	0.5	50	0	200	0.5	50 NTU
PC5	B	6	0	NA	0	1.00	0.00	38.13	11.11	1.05	0.5	50	0	200	0.5	50 NTU
PC5	C	1	1	38.48	8.76	9.76	0.99	38.84	6.86	0.84	0.8333	50	0	200	0.5	50 NTU
PC5	C	2	1	39.48	4.47	5.47	0.74	38.84	6.86	0.84	0.8333	50	0	200	0.5	50 NTU
PC5	C	3	1	39.9	3.37	4.37	0.64	38.84	6.86	0.84	0.8333	50	0	200	0.5	50 NTU
PC5	C	4	1	38.06	11.62	12.62	1.10	38.84	6.86	0.84	0.8333	50	0	200	0.5	50 NTU
PC5	C	5	1	38.29	9.95	10.95	1.04	38.84	6.86	0.84	0.8333	50	0	200	0.5	50 NTU
PC5	C	6	0	NA	0	1.00	0.00	38.84	6.86	0.84	0.8333	50	0	200	0.5	50 NTU
PC5	A	1	0	NA	0	1.00	0.00	38.12	11.19	1.05	0.3333	50	1	200	0.5	50 NTU - PF
PC5	A	2	1	37.03	23.23	24.23	1.38	38.12	11.19	1.05	0.3333	50	1	200	0.5	50 NTU - PF
PC5	A	3	0	NA	0	1.00	0.00	38.12	11.19	1.05	0.3333	50	1	200	0.5	50 NTU - PF
PC5	A	4	1	37.48	17.16	18.16	1.26	38.12	11.19	1.05	0.3333	50	1	200	0.5	50 NTU - PF
PC5	A	5	1	39.41	4.68	5.68	0.75	38.12	11.19	1.05	0.3333	50	1	200	0.5	50 NTU - PF
PC5	A	6	1	38.54	8.41	9.41	0.97	38.12	11.19	1.05	0.3333	50	1	200	0.5	50 NTU - PF
PC5	B	1	1	38.15	10.93	11.93	1.08	36.55	32.05	1.51	1	50	1	200	0.5	50 NTU - PF
PC5	B	2	1	37.76	14.21	15.21	1.18	36.55	32.05	1.51	1	50	1	200	0.5	50 NTU - PF
PC5	B	3	1	35.79	53.52	54.52	1.74	36.55	32.05	1.51	1	50	1	200	0.5	50 NTU - PF
PC5	B	4	1	36.01	46.15	47.15	1.67	36.55	32.05	1.51	1	50	1	200	0.5	50 NTU - PF
PC5	B	5	1	35.28	75.43	76.43	1.88	36.55	32.05	1.51	1	50	1	200	0.5	50 NTU - PF
PC5	B	6	1	36.32	37.46	38.46	1.59	36.55	32.05	1.51	1	50	1	200	0.5	50 NTU - PF
PC5	C	1	1	35.26	76.45	77.45	1.89	36.05	44.98	1.65	1	50	1	200	0.5	50 NTU - PF
PC5	C	2	1	36.21	40.34	41.34	1.62	36.05	44.98	1.65	1	50	1	200	0.5	50 NTU - PF
PC5	C	3	1	36.24	39.53	40.53	1.61	36.05	44.98	1.65	1	50	1	200	0.5	50 NTU - PF
PC5	C	4	1	36.37	36.22	37.22	1.57	36.05	44.98	1.65	1	50	1	200	0.5	50 NTU - PF
PC5	C	5	1	36.06	44.62	45.62	1.66	36.05	44.98	1.65	1	50	1	200	0.5	50 NTU - PF
PC5	C	6	1	36.15	42	43.00	1.63	36.05	44.98	1.65	1	50	1	200	0.5	50 NTU - PF
ST	A	1	1	36.61	30.82	31.82	1.50	36.15	42	1.62	1	5	0	500	0.5	5 NTU
ST	A	2	1	35.86	51.05	52.05	1.72	36.15	42	1.62	1	5	0	500	0.5	5 NTU
ST	A	3	1	36.82	26.76	27.76	1.44	36.15	42	1.62	1	5	0	500	0.5	5 NTU
ST	A	4	1	35.74	55.35	56.35	1.75	36.15	42	1.62	1	5	0	500	0.5	5 NTU
ST	A	5	1	35.77	54.24	55.24	1.74	36.15	42	1.62	1	5	0	500	0.5	5 NTU
ST	A	6	1	36.1	43.44	44.44	1.65	36.15	42	1.62	1	5	0	500	0.5	5 NTU
ST	B	1	1	34.84	101.42	102.42	2.01	34.37	138.84	2.14	1	5	0	500	0.5	5 NTU
ST	B	2	1	34.53	124.95	125.95	2.10	34.37	138.84	2.14	1	5	0	500	0.5	5 NTU
ST	B	3	1	34.75	107.76	108.76	2.04	34.37	138.84	2.14	1	5	0	500	0.5	5 NTU
ST	B	4	1	35.27	75.94	76.94	1.89	34.37	138.84	2.14	1	5	0	500	0.5	5 NTU
ST	B	5	1	34.31	144.89	145.89	2.16	34.37	138.84	2.14	1	5	0	500	0.5	5 NTU
ST	B	6	1	32.54	476.82	477.82	2.68	34.37	138.84	2.14	1	5	0	500	0.5	5 NTU
ST	C	1	1	35.12	84	85.00	1.93	34.82	102.68	2.01	1	5	0	500	0.5	5 NTU
ST	C	2	1	34.84	101.42	102.42	2.01	34.82	102.68	2.01	1	5	0	500	0.5	5 NTU
ST	C	3	1	34.64	116.04	117.04	2.07	34.82	102.68	2.01	1	5	0	500	0.5	5 NTU
ST	C	4	1	34.53	124.95	125.95	2.10	34.82	102.68	2.01	1	5	0	500	0.5	5 NTU
ST	C	5	1	34.59	120.01	121.01	2.08	34.82	102.68	2.01	1	5	0	500	0.5	5 NTU
ST	C	6	1	35.21	79.07	80.07	1.90	34.82	102.68	2.01	1	5	0	500	0.5	5 NTU
ST	A	1	0	NA	0	1.00	0.00	37.89	13.05	1.12	0.5	50	0	100	0.5	50 NTU
ST	A	2	0	NA	0	1.00	0.00	37.89	13.05	1.12	0.5	50	0	100	0.5	50 NTU
ST	A	3	1	38.74	7.35	8.35	0.92	37.89	13.05	1.12	0.5	50	0	100	0.5	50 NTU
ST	A	4	1	37.5	16.93	17.93	1.25	37.89	13.05	1.12	0.5	50	0	100	0.5	50 NTU
ST	A	5	1	37.42	17.87	18.87	1.28	37.89	13.05	1.12	0.5	50	0	100	0.5	50 NTU
ST	A	6	0	NA	0	1.00	0.00	37.89	13.05	1.12	0.5	50	0	100	0.5	50 NTU
ST	B	1	1	37.3	19.37	20.37	1.31	38.06	11.6	1.06	0.8333	50	0	100	0.5	50 NTU
ST	B	2	1	37.69	14.9	15.90	1.20	38.06	11.6	1.06	0.8333	50	0	100	0.5	50 NTU
ST	B	3	1	36.6	31.03	32.03	1.51	38.06	11.6	1.06	0.8333	50	0	100	0.5	50 NTU
ST	B	4	1	39.67	3.93	4.93	0.69	38.06	11.6	1.06	0.8333	50	0	100	0.5	50 NTU
ST	B	5	1	39.05	5.97	6.97	0.84	38.06	11.6	1.06	0.8333	50	0	100	0.5	50 NTU
ST	B	6	0	NA	0	1.00	0.00	38.06	11.6	1.06	0.8333	50	0	100	0.5	50 NTU
ST	C	1	1	38.82	6.96	7.96	0.90	38.57	8.22	0.91	0.5	50	0	100	0.5	50 NTU
ST	C	2	0	NA	0	1.00	0.00	38.57	8.22	0.91	0.5	50	0	100	0.5	50 NTU
ST	C	3	1	39.73	3.78	4.78	0.68	38.57	8.22	0.91	0.5	50	0	100	0.5	50 NTU
ST	C	4	0	NA	0	1.00	0.00	38.57	8.22	0.91	0.5	50	0	100	0.5	50 NTU
ST	C	5	1	37.17	21.14	22.14	1.35	38.57	8.22	0.91	0.5	50	0	100	0.5	50 NTU
ST	C	6	0	NA	0	1.00	0.00	38.57	8.22	0.91	0.5	50	0	100	0.5	50 NTU
ST	A	1	1	36.95	24.52	25.52	1.41	36.79	27.36	1.44	1	50	1	150	0.5	50 NTU - PF
ST	A	2	1	36.19	40.89	41.89	1.62	36.79	27.36	1.44	1	50	1	150	0.5	50 NTU - PF
ST	A	3	1	36.17	41.44	42.44	1.63	36.79	27.36	1.44	1	50	1	150	0.5	50 NTU - PF
ST	A	4	1	37.25	20.03	21.03	1.32	36.79	27.36	1.44	1	50	1	150	0.5	50 NTU - PF
ST	A	5	1	36.62	30.61	31.61	1.50	36.79	27.36	1.44	1	50	1	150	0.5	50 NTU - PF
ST	A	6	1	37.54	16.48	17.48	1.24	36.79	27.36	1.44	1	50	1	150	0.5	50 NTU - PF
ST	B	1	1	36.75	28.05	29.05	1.46	37.79	13.96	1.14	1	50	1	150	0.5	50 NTU - PF
ST	B	2	1	37.19	20.86	21.86	1.34	37.79	13.96	1.14	1	50	1	150	0.5	50 NTU - PF
ST	B	3	1	38.15	10.93	11.93	1.08	37.79	13.96	1.14	1	50	1	150	0.5	50 NTU - PF
ST	B	4	1	38.5	8.64	9.64	0.98	37.79	13.96	1.14	1	50	1	150	0.5	50 NTU - PF
ST	B	5	1	38.68	7.65	8.65	0.94	37.79	13.96	1.14	1	50	1	150	0.5	50 NTU - PF
ST	B	6	1	37.45	17.51	18.51	1.27	37.79	13.96	1.14	1	50	1	150	0.5	50 NTU - PF
ST	C	1	1	36.4	35.5	36.50	1.56	37.12	21.92	1.34	0.8333	50	1	150	0.5	50 NTU - PF
ST	C	2	1	38.22	10.43	11.43	1.06	37.12	21.92	1.34	0.8333	50	1	150	0.5	50 NTU - PF
ST	C	3	1	36.36	36.47	37.47	1.57	37.12	21.92	1.34	0.8333	50	1	150	0.5	50 NTU - PF
ST	C	4	1	38.1	11.31	12.31	1.09	37.12	21.92	1.34	0.8333	50	1	150	0.5	50 NTU - PF
ST	C	5	0	NA	0	1.00	0.00	37.12	21.92	1.34	0.8333	50	1	150	0.5	50 NTU - PF
ST	C	6	1	36.5	33.19	34.19	1.53	37.12	21.92	1.34	0.8333	50	1	150	0.5	50 NTU - PF
GF	A	1	1	32.59	461.05	462.05	2.66	33.17	312.05	2.49	1	5	0	1000	1	5 NTU
GF	A	2	1	33.78	206.99	207.99	2.32	33.17	312.05	2.49	1	5	0	1000	1	5 NTU
GF	A	3	1	33	349.88	350.88	2.55	33.17	312.05	2.49	1	5	0	1000	1	5 NTU
GF	A	4	1	33.29	287.84	288.84	2.46	33.17	312.05	2.49	1	5	0	1000	1	5 NTU
GF	A	5	1	33.13	320.57	321.57	2.51	33.17	312.05	2.49	1	5	0	1000	1	5 NTU
GF	A	6	1	33.23	299.7	300.70	2.48	33.17	312.05	2.49	1	5	0	1000	1	5 NTU
GF	B	1	1	32.52	483.28	484.28	2.69	32.86	384.44	2.58	1	5	0	1000	1	5 NTU
GF	B	2	1	32.3	560.41	561.41	2.75	32.86	384.44	2.58	1	5	0	1000	1	5 NTU
GF	B	3	1	33.35	276.45	277.45	2.44	32.86	384.44	2.58	1	5	0	1000	1	5 NTU
GF	B	4	1	33.4	267.3	268.30	2.43	32.86	384.44	2.58	1	5	0	1000	1	5 NTU
GF	B	5	1	32.83	392.28	393.28	2.59	32.86	384.44	2.58	1	5	0	1000	1	5 NTU
GF	B	6	1	32.76	411.2	412.20	2.62	32.86	384.44	2.58	1	5	0	1000	1	5 NTU
GF	C	1	1	33.02	345.2	346.20	2.54	33.58	236.81	2.37	1	5	0	1000	1	5 NTU
GF	C	2	1	32.88	379.3	380.30	2.58	33.58	236.81	2.37	1	5	0	1000	1	5 NTU
GF	C	3	1	34.19	157.08	158.08	2.20	33.58	236.81	2.37	1	5	0	1000	1	5 NTU
GF	C	4	1	34.49	128.36	129.36	2.11	33.58	236.81	2.37	1	5	0	1000	1	5 NTU
GF	C	5	1	33.34	278.32	279.32	2.45	33.58	236.81	2.37	1	5	0	1000	1	5 NTU
GF	C	6	1	33.56	240.02	241.02	2.38	33.58	236.81	2.37	1	5	0	1000	1	5 NTU
GF	A	1	1	36.2	40.61	41.61	1.62	36.87	25.87	1.41	1	50	0	1000	1	50 NTU
GF	A	2	1	35.77	54.24	55.24	1.74	36.87	25.87	1.41	1	50	0	1000	1	50 NTU
GF	A	3	1	38.33	9.69	10.69	1.03	36.87	25.87	1.41	1	50	0	1000	1	50 NTU
GF	A	4	1	38.1	11.31	12.31	1.09	36.87	25.87	1.41	1	50	0	1000	1	50 NTU
GF	A	5	1	37.5	16.93	17.93	1.25	36.87	25.87	1.41	1	50	0	1000	1	50 NTU
GF	A	6	1	35.32	73.43	74.43	1.87	36.87	25.87	1.41	1	50	0	1000	1	50 NTU
GF	B	1	1	36.68	29.4	30.40	1.48	37.28	19.63	1.29	0.8333	50	0	1000	1	50 NTU
GF	B	2	1	39.35	4.88	5.88	0.77	37.28	19.63	1.29	0.8333	50	0	1000	1	50 NTU
GF	B	3	1	37.91	12.85	13.85	1.14	37.28	19.63	1.29	0.8333	50	0	1000	1	50 NTU
GF	B	4	0	NA	0	1.00	0.00	37.28	19.63	1.29	0.8333	50	0	1000	1	50 NTU
GF	B	5	1	36.99	23.86	24.86	1.40	37.28	19.63	1.29	0.8333	50	0	1000	1	50 NTU
GF	B	6	1	35.47	66.38	67.38	1.83	37.28	19.63	1.29	0.8333	50	0	1000	1	50 NTU
GF	C	1	1	35.06	87.47	88.47	1.95	35.14	82.97	1.92	1	50	0	1000	1	50 NTU
GF	C	2	1	34.87	99.4	100.40	2.00	35.14	82.97	1.92	1	50	0	1000	1	50 NTU
GF	C	3	1	35.39	70.05	71.05	1.85	35.14	82.97	1.92	1	50	0	1000	1	50 NTU
GF	C	4	1	35.21	79.07	80.07	1.90	35.14	82.97	1.92	1	50	0	1000	1	50 NTU
GF	C	5	1	35.29	74.92	75.92	1.88	35.14	82.97	1.92	1	50	0	1000	1	50 NTU
GF	C	6	1	35.01	90.46	91.46	1.96	35.14	82.97	1.92	1	50	0	1000	1	50 NTU
GF	A	1	1	34.88	98.73	99.73	2.00	35.64	59.33	1.77	0.5	50	1	1000	1	50 NTU - PF
GF	A	2	1	35.88	50.37	51.37	1.71	35.64	59.33	1.77	0.5	50	1	1000	1	50 NTU - PF
GF	A	3	1	36.15	42	43.00	1.63	35.64	59.33	1.77	0.5	50	1	1000	1	50 NTU - PF
GF	A	4	0	NA	0	1.00	0.00	35.64	59.33	1.77	0.5	50	1	1000	1	50 NTU - PF
GF	A	5	0	NA	0	1.00	0.00	35.64	59.33	1.77	0.5	50	1	1000	1	50 NTU - PF
GF	A	6	0	NA	0	1.00	0.00	35.64	59.33	1.77	0.5	50	1	1000	1	50 NTU - PF
GF	B	1	0	NA	0	1.00	0.00	37.32	19.11	1.28	0.5	50	1	1000	1	50 NTU - PF
GF	B	2	0	NA	0	1.00	0.00	37.32	19.11	1.28	0.5	50	1	1000	1	50 NTU - PF
GF	B	3	0	NA	0	1.00	0.00	37.32	19.11	1.28	0.5	50	1	1000	1	50 NTU - PF
GF	B	4	1	37.61	15.72	16.72	1.22	37.32	19.11	1.28	0.5	50	1	1000	1	50 NTU - PF
GF	B	5	1	37.26	19.9	20.90	1.32	37.32	19.11	1.28	0.5	50	1	1000	1	50 NTU - PF
GF	B	6	1	37.09	22.31	23.31	1.37	37.32	19.11	1.28	0.5	50	1	1000	1	50 NTU - PF
GF	C	1	1	37.26	19.9	20.90	1.32	36.44	34.67	1.54	1	50	1	1000	1	50 NTU - PF
GF	C	2	1	36.13	42.57	43.57	1.64	36.44	34.67	1.54	1	50	1	1000	1	50 NTU - PF
GF	C	3	1	38.61	8.02	9.02	0.96	36.44	34.67	1.54	1	50	1	1000	1	50 NTU - PF
GF	C	4	1	35.18	80.68	81.68	1.91	36.44	34.67	1.54	1	50	1	1000	1	50 NTU - PF
GF	C	5	1	34.95	94.19	95.19	1.98	36.44	34.67	1.54	1	50	1	1000	1	50 NTU - PF
GF	C	6	1	36.48	33.64	34.64	1.54	36.44	34.67	1.54	1	50	1	1000	1	50 NTU - PF
PC10	A	1	1	35.22	78.54	79.54	1.90	35.1	85.14	1.93	1	5	0	1000	1	5 NTU
PC10	A	2	1	34.41	135.46	136.46	2.14	35.1	85.14	1.93	1	5	0	1000	1	5 NTU
PC10	A	3	1	34.98	92.3	93.30	1.97	35.1	85.14	1.93	1	5	0	1000	1	5 NTU
PC10	A	4	1	34.88	98.73	99.73	2.00	35.1	85.14	1.93	1	5	0	1000	1	5 NTU
PC10	A	5	1	35.09	85.72	86.72	1.94	35.1	85.14	1.93	1	5	0	1000	1	5 NTU
PC10	A	6	1	36.02	45.84	46.84	1.67	35.1	85.14	1.93	1	5	0	1000	1	5 NTU
PC10	B	1	1	37.06	22.77	23.77	1.38	36.56	31.87	1.5	0.8333	5	0	1000	1	5 NTU
PC10	B	2	1	35.4	69.58	70.58	1.85	36.56	31.87	1.5	0.8333	5	0	1000	1	5 NTU
PC10	B	3	0	NA	0	1.00	0.00	36.56	31.87	1.5	0.8333	5	0	1000	1	5 NTU
PC10	B	4	1	36.5	33.19	34.19	1.53	36.56	31.87	1.5	0.8333	5	0	1000	1	5 NTU
PC10	B	5	1	36.8	27.12	28.12	1.45	36.56	31.87	1.5	0.8333	5	0	1000	1	5 NTU
PC10	B	6	1	37.04	23.08	24.08	1.38	36.56	31.87	1.5	0.8333	5	0	1000	1	5 NTU
PC10	C	1	1	35.43	68.19	69.19	1.84	36.31	37.84	1.58	1	5	0	1000	1	5 NTU
PC10	C	2	1	36.9	25.35	26.35	1.42	36.31	37.84	1.58	1	5	0	1000	1	5 NTU
PC10	C	3	1	35.87	50.71	51.71	1.71	36.31	37.84	1.58	1	5	0	1000	1	5 NTU
PC10	C	4	1	36.73	28.43	29.43	1.47	36.31	37.84	1.58	1	5	0	1000	1	5 NTU
PC10	C	5	1	35.85	51.4	52.40	1.72	36.31	37.84	1.58	1	5	0	1000	1	5 NTU
PC10	C	6	1	37.05	22.92	23.92	1.38	36.31	37.84	1.58	1	5	0	1000	1	5 NTU
PC10	A	1	1	38.26	10.15	11.15	1.05	38.42	9.14	0.96	0.5	50	0	450	1	50 NTU
PC10	A	2	1	39.18	5.47	6.47	0.81	38.42	9.14	0.96	0.5	50	0	450	1	50 NTU
PC10	A	3	0	NA	0	1.00	0.00	38.42	9.14	0.96	0.5	50	0	450	1	50 NTU
PC10	A	4	1	37.81	13.74	14.74	1.17	38.42	9.14	0.96	0.5	50	0	450	1	50 NTU
PC10	A	5	0	NA	0	1.00	0.00	38.42	9.14	0.96	0.5	50	0	450	1	50 NTU
PC10	A	6	0	NA	0	1.00	0.00	38.42	9.14	0.96	0.5	50	0	450	1	50 NTU
PC10	B	1	1	37.36	18.6	19.60	1.29	38.3	9.91	1	0.5	50	0	450	1	50 NTU
PC10	B	2	1	39.29	5.08	6.08	0.78	38.3	9.91	1	0.5	50	0	450	1	50 NTU
PC10	B	3	0	NA	0	1.00	0.00	38.3	9.91	1	0.5	50	0	450	1	50 NTU
PC10	B	4	0	NA	0	1.00	0.00	38.3	9.91	1	0.5	50	0	450	1	50 NTU
PC10	B	5	0	NA	0	1.00	0.00	38.3	9.91	1	0.5	50	0	450	1	50 NTU
PC10	B	6	1	38.24	10.29	11.29	1.05	38.3	9.91	1	0.5	50	0	450	1	50 NTU
PC10	C	1	1	38.68	7.65	8.65	0.94	37.58	16.04	1.21	0.5	50	0	450	1	50 NTU
PC10	C	2	0	NA	0	1.00	0.00	37.58	16.04	1.21	0.5	50	0	450	1	50 NTU
PC10	C	3	1	36.03	45.53	46.53	1.67	37.58	16.04	1.21	0.5	50	0	450	1	50 NTU
PC10	C	4	0	NA	0	1.00	0.00	37.58	16.04	1.21	0.5	50	0	450	1	50 NTU
PC10	C	5	1	38.03	11.85	12.85	1.11	37.58	16.04	1.21	0.5	50	0	450	1	50 NTU
PC10	C	6	0	NA	0	1.00	0.00	37.58	16.04	1.21	0.5	50	0	450	1	50 NTU
PC10	A	1	1	35.53	63.75	64.75	1.81	37.23	20.37	1.31	1	50	1	750	1	50 NTU - PF
PC10	A	2	1	36.99	23.86	24.86	1.40	37.23	20.37	1.31	1	50	1	750	1	50 NTU - PF
PC10	A	3	1	37.23	20.31	21.31	1.33	37.23	20.37	1.31	1	50	1	750	1	50 NTU - PF
PC10	A	4	1	38.19	10.64	11.64	1.07	37.23	20.37	1.31	1	50	1	750	1	50 NTU - PF
PC10	A	5	1	36.86	26.05	27.05	1.43	37.23	20.37	1.31	1	50	1	750	1	50 NTU - PF
PC10	A	6	1	38.55	8.35	9.35	0.97	37.23	20.37	1.31	1	50	1	750	1	50 NTU - PF
PC10	B	1	1	38.56	8.3	9.30	0.97	37.22	20.42	1.31	1	50	1	750	1	50 NTU - PF
PC10	B	2	1	36.55	32.09	33.09	1.52	37.22	20.42	1.31	1	50	1	750	1	50 NTU - PF
PC10	B	3	1	36.92	25.02	26.02	1.42	37.22	20.42	1.31	1	50	1	750	1	50 NTU - PF
PC10	B	4	1	37.65	15.31	16.31	1.21	37.22	20.42	1.31	1	50	1	750	1	50 NTU - PF
PC10	B	5	1	36.04	45.23	46.23	1.66	37.22	20.42	1.31	1	50	1	750	1	50 NTU - PF
PC10	B	6	1	37.61	15.72	16.72	1.22	37.22	20.42	1.31	1	50	1	750	1	50 NTU - PF
PC10	C	1	1	36.02	45.84	46.84	1.67	35.48	65.86	1.82	1	50	1	750	1	50 NTU - PF
PC10	C	2	1	35.32	73.43	74.43	1.87	35.48	65.86	1.82	1	50	1	750	1	50 NTU - PF
PC10	C	3	1	35.26	76.45	77.45	1.89	35.48	65.86	1.82	1	50	1	750	1	50 NTU - PF
PC10	C	4	1	35.29	74.92	75.92	1.88	35.48	65.86	1.82	1	50	1	750	1	50 NTU - PF
PC10	C	5	1	35.19	80.14	81.14	1.91	35.48	65.86	1.82	1	50	1	750	1	50 NTU - PF
PC10	C	6	1	35.81	52.8	53.80	1.73	35.48	65.86	1.82	1	50	1	750	1	50 NTU - PF
PC5	A	1	1	35.14	82.88	83.88	1.92	34.62	117.61	2.07	1	5	0	1000	1	5 NTU
PC5	A	2	1	33.93	187.11	188.11	2.27	34.62	117.61	2.07	1	5	0	1000	1	5 NTU
PC5	A	3	1	34.35	141.04	142.04	2.15	34.62	117.61	2.07	1	5	0	1000	1	5 NTU
PC5	A	4	1	34.31	144.89	145.89	2.16	34.62	117.61	2.07	1	5	0	1000	1	5 NTU
PC5	A	5	1	35.57	62.06	63.06	1.80	34.62	117.61	2.07	1	5	0	1000	1	5 NTU
PC5	A	6	1	34.42	134.55	135.55	2.13	34.62	117.61	2.07	1	5	0	1000	1	5 NTU
PC5	B	1	1	35.37	71	72.00	1.86	35.46	66.67	1.82	1	5	0	1000	1	5 NTU
PC5	B	2	1	35.49	65.49	66.49	1.82	35.46	66.67	1.82	1	5	0	1000	1	5 NTU
PC5	B	3	1	35.65	58.8	59.80	1.78	35.46	66.67	1.82	1	5	0	1000	1	5 NTU
PC5	B	4	1	35.23	78.01	79.01	1.90	35.46	66.67	1.82	1	5	0	1000	1	5 NTU
PC5	B	5	1	35.4	69.58	70.58	1.85	35.46	66.67	1.82	1	5	0	1000	1	5 NTU
PC5	B	6	1	35.64	59.2	60.20	1.78	35.46	66.67	1.82	1	5	0	1000	1	5 NTU
PC5	C	1	1	34.17	159.21	160.21	2.20	34.54	124.53	2.1	1	5	0	1000	1	5 NTU
PC5	C	2	1	34.44	132.75	133.75	2.13	34.54	124.53	2.1	1	5	0	1000	1	5 NTU
PC5	C	3	1	35.14	82.88	83.88	1.92	34.54	124.53	2.1	1	5	0	1000	1	5 NTU
PC5	C	4	1	34.52	125.8	126.80	2.10	34.54	124.53	2.1	1	5	0	1000	1	5 NTU
PC5	C	5	1	34.54	124.11	125.11	2.10	34.54	124.53	2.1	1	5	0	1000	1	5 NTU
PC5	C	6	1	34.4	136.38	137.38	2.14	34.54	124.53	2.1	1	5	0	1000	1	5 NTU
PC5	A	1	0	NA	0	1.00	0.00	37.29	19.5	1.29	0.1667	50	0	200	1	50 NTU
PC5	A	2	0	NA	0	1.00	0.00	37.29	19.5	1.29	0.1667	50	0	200	1	50 NTU
PC5	A	3	0	NA	0	1.00	0.00	37.29	19.5	1.29	0.1667	50	0	200	1	50 NTU
PC5	A	4	0	NA	0	1.00	0.00	37.29	19.5	1.29	0.1667	50	0	200	1	50 NTU
PC5	A	5	0	NA	0	1.00	0.00	37.29	19.5	1.29	0.1667	50	0	200	1	50 NTU
PC5	A	6	1	37.29	19.5	20.50	1.31	37.29	19.5	1.29	0.1667	50	0	200	1	50 NTU
PC5	B	1	0	NA	0	1.00	0.00	37.07	22.61	1.35	0.5	50	0	200	1	50 NTU
PC5	B	2	0	NA	0	1.00	0.00	37.07	22.61	1.35	0.5	50	0	200	1	50 NTU
PC5	B	3	1	36.58	31.45	32.45	1.51	37.07	22.61	1.35	0.5	50	0	200	1	50 NTU
PC5	B	4	0	NA	0	1.00	0.00	37.07	22.61	1.35	0.5	50	0	200	1	50 NTU
PC5	B	5	1	37.58	16.04	17.04	1.23	37.07	22.61	1.35	0.5	50	0	200	1	50 NTU
PC5	B	6	1	37.05	22.92	23.92	1.38	37.07	22.61	1.35	0.5	50	0	200	1	50 NTU
PC5	C	1	0	NA	0	1.00	0.00	38.29	9.95	1	0.1667	50	0	200	1	50 NTU
PC5	C	2	1	38.29	9.95	10.95	1.04	38.29	9.95	1	0.1667	50	0	200	1	50 NTU
PC5	C	3	0	NA	0	1.00	0.00	38.29	9.95	1	0.1667	50	0	200	1	50 NTU
PC5	C	4	0	NA	0	1.00	0.00	38.29	9.95	1	0.1667	50	0	200	1	50 NTU
PC5	C	5	0	NA	0	1.00	0.00	38.29	9.95	1	0.1667	50	0	200	1	50 NTU
PC5	C	6	0	NA	0	1.00	0.00	38.29	9.95	1	0.1667	50	0	200	1	50 NTU
PC5	A	1	1	37.33	18.98	19.98	1.30	37.83	13.57	1.13	1	50	1	200	1	50 NTU - PF
PC5	A	2	1	37.29	19.5	20.50	1.31	37.83	13.57	1.13	1	50	1	200	1	50 NTU - PF
PC5	A	3	1	38.14	11.01	12.01	1.08	37.83	13.57	1.13	1	50	1	200	1	50 NTU - PF
PC5	A	4	1	39.43	4.62	5.62	0.75	37.83	13.57	1.13	1	50	1	200	1	50 NTU - PF
PC5	A	5	1	38.4	9.24	10.24	1.01	37.83	13.57	1.13	1	50	1	200	1	50 NTU - PF
PC5	A	6	1	36.38	35.98	36.98	1.57	37.83	13.57	1.13	1	50	1	200	1	50 NTU - PF
PC5	B	1	1	35.53	63.75	64.75	1.81	35.49	65.64	1.82	1	50	1	200	1	50 NTU - PF
PC5	B	2	1	35.57	62.06	63.06	1.80	35.49	65.64	1.82	1	50	1	200	1	50 NTU - PF
PC5	B	3	1	36.01	46.15	47.15	1.67	35.49	65.64	1.82	1	50	1	200	1	50 NTU - PF
PC5	B	4	1	35.51	64.61	65.61	1.82	35.49	65.64	1.82	1	50	1	200	1	50 NTU - PF
PC5	B	5	1	35.15	82.33	83.33	1.92	35.49	65.64	1.82	1	50	1	200	1	50 NTU - PF
PC5	B	6	1	35.15	82.33	83.33	1.92	35.49	65.64	1.82	1	50	1	200	1	50 NTU - PF
PC5	C	1	1	33.86	196.14	197.14	2.29	33.75	211.68	2.33	1	50	1	200	1	50 NTU - PF
PC5	C	2	1	34.04	173.76	174.76	2.24	33.75	211.68	2.33	1	50	1	200	1	50 NTU - PF
PC5	C	3	1	33.99	179.71	180.71	2.26	33.75	211.68	2.33	1	50	1	200	1	50 NTU - PF
PC5	C	4	1	33.47	255	256.00	2.41	33.75	211.68	2.33	1	50	1	200	1	50 NTU - PF
PC5	C	5	1	33.73	214.07	215.07	2.33	33.75	211.68	2.33	1	50	1	200	1	50 NTU - PF
PC5	C	6	1	33.39	269.11	270.11	2.43	33.75	211.68	2.33	1	50	1	200	1	50 NTU - PF
ST	A	1	1	32.77	408.45	409.45	2.61	32.65	444.29	2.65	1	5	0	500	1	5 NTU
ST	A	2	1	32.45	506.6	507.60	2.71	32.65	444.29	2.65	1	5	0	500	1	5 NTU
ST	A	3	1	32.68	433.95	434.95	2.64	32.65	444.29	2.65	1	5	0	500	1	5 NTU
ST	A	4	1	32.45	506.6	507.60	2.71	32.65	444.29	2.65	1	5	0	500	1	5 NTU
ST	A	5	1	32.7	428.15	429.15	2.63	32.65	444.29	2.65	1	5	0	500	1	5 NTU
ST	A	6	1	32.82	394.93	395.93	2.60	32.65	444.29	2.65	1	5	0	500	1	5 NTU
ST	B	1	1	34.34	141.99	142.99	2.16	34.12	164.47	2.22	1	5	0	500	1	5 NTU
ST	B	2	1	34.1	166.88	167.88	2.22	34.12	164.47	2.22	1	5	0	500	1	5 NTU
ST	B	3	1	33.95	184.61	185.61	2.27	34.12	164.47	2.22	1	5	0	500	1	5 NTU
ST	B	4	1	34.46	130.98	131.98	2.12	34.12	164.47	2.22	1	5	0	500	1	5 NTU
ST	B	5	1	33.89	192.22	193.22	2.29	34.12	164.47	2.22	1	5	0	500	1	5 NTU
ST	B	6	1	33.99	179.71	180.71	2.26	34.12	164.47	2.22	1	5	0	500	1	5 NTU
ST	C	1	1	35.32	73.43	74.43	1.87	34.86	99.96	2	1	5	0	500	1	5 NTU
ST	C	2	1	34.97	92.93	93.93	1.97	34.86	99.96	2	1	5	0	500	1	5 NTU
ST	C	3	1	34.74	108.48	109.48	2.04	34.86	99.96	2	1	5	0	500	1	5 NTU
ST	C	4	1	34.51	126.64	127.64	2.11	34.86	99.96	2	1	5	0	500	1	5 NTU
ST	C	5	1	34.57	121.63	122.63	2.09	34.86	99.96	2	1	5	0	500	1	5 NTU
ST	C	6	1	35.06	87.47	88.47	1.95	34.86	99.96	2	1	5	0	500	1	5 NTU
ST	A	1	1	37.26	19.9	20.90	1.32	38.34	9.62	0.98	0.8333	50	0	100	1	50 NTU
ST	A	2	1	37.47	17.28	18.28	1.26	38.34	9.62	0.98	0.8333	50	0	100	1	50 NTU
ST	A	3	1	39.45	4.56	5.56	0.75	38.34	9.62	0.98	0.8333	50	0	100	1	50 NTU
ST	A	4	1	37.81	13.74	14.74	1.17	38.34	9.62	0.98	0.8333	50	0	100	1	50 NTU
ST	A	5	0	NA	0	1.00	0.00	38.34	9.62	0.98	0.8333	50	0	100	1	50 NTU
ST	A	6	1	39.71	3.83	4.83	0.68	38.34	9.62	0.98	0.8333	50	0	100	1	50 NTU
ST	B	1	1	37.78	14.02	15.02	1.18	39.46	4.52	0.65	0.5	50	0	100	1	50 NTU
ST	B	2	1	42.07	0.78	1.78	0.25	39.46	4.52	0.65	0.5	50	0	100	1	50 NTU
ST	B	3	0	NA	0	1.00	0.00	39.46	4.52	0.65	0.5	50	0	100	1	50 NTU
ST	B	4	1	38.54	8.41	9.41	0.97	39.46	4.52	0.65	0.5	50	0	100	1	50 NTU
ST	B	5	0	NA	0	1.00	0.00	39.46	4.52	0.65	0.5	50	0	100	1	50 NTU
ST	B	6	0	NA	0	1.00	0.00	39.46	4.52	0.65	0.5	50	0	100	1	50 NTU
ST	C	1	1	38.17	10.79	11.79	1.07	37.52	16.73	1.22	0.6667	50	0	100	1	50 NTU
ST	C	2	1	37.08	22.46	23.46	1.37	37.52	16.73	1.22	0.6667	50	0	100	1	50 NTU
ST	C	3	1	37.27	19.77	20.77	1.32	37.52	16.73	1.22	0.6667	50	0	100	1	50 NTU
ST	C	4	1	37.55	16.37	17.37	1.24	37.52	16.73	1.22	0.6667	50	0	100	1	50 NTU
ST	C	5	0	NA	0	1.00	0.00	37.52	16.73	1.22	0.6667	50	0	100	1	50 NTU
ST	C	6	0	NA	0	1.00	0.00	37.52	16.73	1.22	0.6667	50	0	100	1	50 NTU
ST	A	1	1	35.67	58.02	59.02	1.77	35.53	63.96	1.81	1	50	1	150	1	50 NTU - PF
ST	A	2	1	35.3	74.42	75.42	1.88	35.53	63.96	1.81	1	50	1	150	1	50 NTU - PF
ST	A	3	1	35.64	59.2	60.20	1.78	35.53	63.96	1.81	1	50	1	150	1	50 NTU - PF
ST	A	4	1	35.94	48.38	49.38	1.69	35.53	63.96	1.81	1	50	1	150	1	50 NTU - PF
ST	A	5	1	35.18	80.68	81.68	1.91	35.53	63.96	1.81	1	50	1	150	1	50 NTU - PF
ST	A	6	1	35.42	68.65	69.65	1.84	35.53	63.96	1.81	1	50	1	150	1	50 NTU - PF
ST	B	1	1	38.55	8.35	9.35	0.97	37.34	18.88	1.28	1	50	1	150	1	50 NTU - PF
ST	B	2	1	37.18	21	22.00	1.34	37.34	18.88	1.28	1	50	1	150	1	50 NTU - PF
ST	B	3	1	35.47	66.38	67.38	1.83	37.34	18.88	1.28	1	50	1	150	1	50 NTU - PF
ST	B	4	1	36.03	45.53	46.53	1.67	37.34	18.88	1.28	1	50	1	150	1	50 NTU - PF
ST	B	5	1	38.32	9.75	10.75	1.03	37.34	18.88	1.28	1	50	1	150	1	50 NTU - PF
ST	B	6	1	38.48	8.76	9.76	0.99	37.34	18.88	1.28	1	50	1	150	1	50 NTU - PF
ST	C	1	1	36.31	37.71	38.71	1.59	36.15	41.95	1.62	1	50	1	150	1	50 NTU - PF
ST	C	2	1	36.32	37.46	38.46	1.59	36.15	41.95	1.62	1	50	1	150	1	50 NTU - PF
ST	C	3	1	36.16	41.72	42.72	1.63	36.15	41.95	1.62	1	50	1	150	1	50 NTU - PF
ST	C	4	1	35.95	48.05	49.05	1.69	36.15	41.95	1.62	1	50	1	150	1	50 NTU - PF
ST	C	5	1	36.46	34.09	35.09	1.55	36.15	41.95	1.62	1	50	1	150	1	50 NTU - PF
ST	C	6	1	35.71	56.48	57.48	1.76	36.15	41.95	1.62	1	50	1	150	1	50 NTU - PF
